# ReadItAndKeep: rapid decontamination of SARS-CoV-2 sequencing reads

**DOI:** 10.1101/2022.01.21.477194

**Authors:** Martin Hunt, Jeremy Swann, Bede Constantinides, Philip W Fowler, Zamin Iqbal

## Abstract

**Summary:** Viral sequence data from clinical samples frequently contain human contamination, which must be removed prior to sharing for legal and ethical reasons. To enable host read removal for SARS-CoV-2 sequencing data on low-specification laptops, we developed ReadItAndKeep, a fast lightweight tool for Illumina and nanopore data that only keeps reads matching the SARS-CoV-2 genome. Peak RAM usage is typically below 10MB, and runtime less than one minute. We show that by excluding the polyA tail from the viral reference, ReadItAndKeep prevents bleed-through of human reads, whereas mapping to the human genome lets some reads escape. We believe our test approach (including all possible reads from the human genome, human samples from each of the 26 populations in the 1000 genomes data, and a diverse set of SARS-CoV-2 genomes) will also be useful for others.

**Availability and implementation:** ReadItAndKeep is implemented in C++, released under the MIT license, and available from https://github.com/GenomePathogenAnalysisService/read-it-and-keep.
