## Supplementary Table 2 for "ReadItAndKeep: rapid decontamination of SARS-CoV-2 sequencing reads"

Sample	Population
ERR3239334 (NA12878)	CEU
ERR3239480	CEU
ERR3239491	YRI
ERR3239492	CHB
ERR3239832	TSI
ERR3240184	CHS
ERR3240193	GBR
ERR3240223	FIN
ERR3239893	ASW
ERR3239894	MXL
ERR3239557	JPT
ERR3239997	GIH
ERR3239683	LWK
ERR3241843	PUR
ERR3241862	CLM
ERR3242189	ACB
ERR3242199	PEL
ERR3242202	IBS
ERR3242208	KHV
ERR3242540	MSL
ERR3242892	STU
ERR3242910	ITU
ERR3242214	CDX
ERR3242585	ESN
ERR3242940	GWD
ERR3242627	PJL
ERR3242642	BEB
