## Supplementary Table 3 for "ReadItAndKeep: rapid decontamination of SARS-CoV-2 sequencing reads"

tech	sample	total_reads	rejected_reads	mapped_rejected_reads	mapped<50bp	mapped>=50bp	kept_error_rate	rej_error_rate	passed_mean_depth	mean_percent_lost
ONT	ERR4084927	552941	17	16	0	16	0.06458472	0.2361019	7069.718021603184	0.002891484649613402
ONT	ERR4091650	240006	10	8	0	8	0.08247274	0.2098229	3033.4076179647527	0.003917388846247746
ONT	ERR4204579	89026	3	3	0	3	0.06891631	0.2360308	1129.315720830686	0.002609117239684511
ONT	ERR4209205	717629	23	23	0	23	0.06072614	0.2197107	9101.296291342005	0.003209331311120832
ONT	ERR4210021	306417	4	3	0	3	0.06289898	0.2455674	3911.040464167475	0.0005386851184836729
ONT	ERR4239294	178378	1	0	0	0	0.07727816	0.0	2255.528742935491	0.0
ONT	ERR4241392	848539	48	44	0	44	0.08400339	0.2208692	10688.508243320068	0.005014901697787851
ONT	ERR4242692	890051	50	44	0	44	0.06316684	0.2581956	11309.308330267866	0.0045220316944323815
ONT	ERR4243627	35680	10	8	0	8	0.07456277	0.2108896	453.78212888338965	0.01781872724372661
ONT	ERR4305462	35375	142	78	0	78	0.1004588	0.2350481	447.0835702103468	0.1889702060489362
ONT	ERR4305780	39281	167	101	0	101	0.09958	0.2392803	497.9719426144534	0.21109132876685718
ONT	ERR4305844	757243	1458	875	1	874	0.09295292	0.2370602	9535.084071832258	0.10067803256896253
ONT	ERR4305951	197480	140	81	0	81	0.07370754	0.233066	2491.8818847607263	0.0331234593373691
ONT	ERR4363399	311540	10	9	0	9	0.08109888	0.2184115	3934.438484433	0.004198826844853093
ONT	ERR4363536	39227	0	NA	NA	NA	0.06337397	NA	502.9930107347089	0
ONT	ERR4363643	37940	0	NA	NA	NA	0.06081787	NA	486.20285590074576	0
ONT	ERR4364574	117787	2	2	0	2	0.07248947	0.2209945	1493.0864796174296	0.0013660395150163378
ONT	ERR4364663	405415	9	9	0	9	0.07926518	0.2295035	5182.415577032405	0.001660387963870297
ONT	ERR4364732	100799	3	2	0	2	0.09459424	0.2269129	1261.4363776209746	0.0011696888453781025
ONT	ERR4364862	283069	7	7	0	7	0.07803017	0.2368018	3578.990101327626	0.00197611262887634
ONT	ERR4364927	301681	4	3	0	3	0.07271748	0.2186002	3827.2171019630136	0.0006854976760168526
ONT	ERR4366086	201229	1	1	0	1	0.07165989	0.2207447	2548.9470287262147	0.0008915556185828226
ONT	ERR4366890	28374	2	2	0	2	0.07779057	0.1894353	360.8884058455673	0.010979169198185545
ONT	ERR4439495	81299	2	2	0	2	0.04587586	0.240458	1040.0614988462696	0.0019657087126641044
ONT	ERR4439764	140399	3	3	1	2	0.07189257	0.2050955	1774.0769822425843	0.0020221955826035874
ONT	ERR4440432	37895	0	NA	NA	NA	0.07331993	NA	481.85750593585925	0
ONT	ERR4440508	83149	0	NA	NA	NA	0.06431375	NA	1055.2782663946762	0
ONT	ERR4466927	853854	10	8	0	8	0.06279911	0.2175732	10842.198508510852	0.0008347125989547721
ONT	ERR4555113	322155	13	13	0	13	0.08121262	0.2116306	4076.2612112497072	0.0043754886943189
ONT	ERR4569662	835015	10	10	0	10	0.06339715	0.2181716	10615.243988897435	0.0010479452560082445
ONT	ERR4570665	771063	19	18	0	18	0.06951548	0.2171041	9782.090960773166	0.002221438485531168
ONT	ERR4604917	411054	3	3	0	3	0.05466298	0.2082192	5272.268334280841	0.000726822842653431
ONT	ERR4664236	135643	0	NA	NA	NA	0.05653932	NA	1732.5759622780322	0
ONT	ERR4664744	357895	3	3	0	3	0.06404691	0.2216441	4541.840350466508	0.00054507710732376
ONT	ERR4666744	156712	1	1	0	1	0.04396019	0.1790634	2003.0535732200783	0.00029097076219404707
ONT	ERR4666798	93995	0	NA	NA	NA	0.05255162	NA	1199.0776176303382	0
ONT	ERR4666913	52558	0	NA	NA	NA	0.04314023	NA	672.4942982309467	0
ONT	ERR4667252	310749	0	NA	NA	NA	0.04442848	NA	3991.4792161321607	0
ONT	ERR4671787	233429	5	5	0	5	0.06995729	0.2287547	2956.631408219911	0.0016840083075985407
ONT	ERR4692551	320070	8	6	0	6	0.07677967	0.2123153	3998.6629769588335	0.00113082960494004
ONT	ERR4693048	185622	1	1	0	1	0.06729218	0.2316076	2363.3992241581113	0.00037097708414475516
ONT	ERR4758436	99035	0	NA	NA	NA	0.05091213	NA	1266.1335986355884	0
ONT	ERR4779908	29344	1	1	0	1	0.07935612	0.2295082	370.99672273684916	0.002808840457418703
ONT	ERR4780216	218820	2	2	0	2	0.0357103	0.2320217	2823.7453098351334	0.0007913263478334211
ONT	ERR4780932	23010	0	NA	NA	NA	0.0581894	NA	292.63792930475205	0
ONT	ERR4807875	96032	0	NA	NA	NA	0.04668399	NA	1230.424238370732	0
ONT	ERR4838248	104802	0	NA	NA	NA	0.06060342	NA	1332.2035916128816	0
ONT	ERR4838501	122292	2	2	0	2	0.05333225	0.1876106	1561.654349061967	0.00557048543104574
ONT	ERR4838964	147800	1	1	0	1	0.04705218	0.1818182	1883.130388255359	0.00035727523758438033
ONT	ERR4839187	18058	0	NA	NA	NA	0.06140637	NA	230.29348225930508	0
ONT	ERR4839520	94527	3	3	0	3	0.05204999	0.229798	1213.6380296291343	0.002651935790551645
ONT	ERR4839657	201439	1	1	0	1	0.05688947	0.2514286	2565.0628365046987	0.00024611842859800456
ONT	ERR4839754	104151	1	1	0	1	0.05822779	0.2447368	1323.79416780925	0.0010622022649476326
ONT	ERR4867090	291343	2	2	0	2	0.04502	0.2318841	3737.5188777045782	0.0007504701019844822
ONT	ERR4867343	285068	1	1	0	1	0.04542037	0.218509	3653.1558372069694	0.0003338824800069553
ONT	ERR4867709	38494	1	1	0	1	0.04850164	0.193634	493.2956559542521	0.0015850167185300738
ONT	ERR4868460	47137	0	NA	NA	NA	0.04417098	NA	605.234090225061	0
ONT	ERR4868993	43670	1	1	0	1	0.04685965	0.2147887	560.5660301641976	0.0022329010665441892
ONT	ERR4869080	228319	0	NA	NA	NA	0.04223292	NA	2951.845199478313	0
ONT	ERR4890303	130693	3	2	0	2	0.05045445	0.2183588	1672.131592147945	0.0016250792299679485
ONT	ERR4890431	53350	0	NA	NA	NA	0.04979158	NA	682.8475738220245	0
ONT	ERR4890719	24937	0	NA	NA	NA	0.04805784	NA	318.30194294886803	0
ONT	ERR4890947	139445	5	4	0	4	0.05959206	0.2213439	1767.3641440658128	0.004085140396479894
ONT	ERR4891209	121761	0	NA	NA	NA	0.04883042	NA	1564.7338728555662	0
ONT	ERR4891666	24055	0	NA	NA	NA	0.06527262	NA	306.7432364645688	0
ONT	ERR4891924	12237	1	1	0	1	0.0511296	0.2005571	156.4352406113099	0.003183906592144208
ONT	ERR4892133	76678	0	NA	NA	NA	0.04894421	NA	985.2661605858943	0
ONT	ERR4892158	30843	0	NA	NA	NA	0.04941312	NA	394.74136374276827	0
ONT	ERR4892918	67539	0	NA	NA	NA	0.04925385	NA	866.9316456542822	0
ONT	ERR4893244	25503	1	1	0	1	0.06252627	0.264	324.5957261813196	0.002583600880315632
ONT	ERR5060997	41630	0	NA	NA	NA	0.04754799	NA	530.210681202555	0
ONT	ERR5061396	38947	0	NA	NA	NA	0.04486553	NA	498.54940975821825	0
ONT	ERR5062392	40135	1	1	0	1	0.04480876	0.2252747	511.9660903588269	0.0011462956860326958
ONT	ERR5063161	258098	5	4	0	4	0.04564965	0.2364395	3319.549677289904	0.001243073704676145
ONT	ERR5063253	191598	4	4	0	4	0.04875971	0.2420506	2453.514530314684	0.002201948829576726
ONT	ERR5063256	33991	0	NA	NA	NA	0.05647261	NA	431.9641173126442	0
ONT	ERR5064149	38561	0	NA	NA	NA	0.03810537	NA	496.83088653312376	0
ONT	ERR5064905	34601	0	NA	NA	NA	0.04717571	NA	439.9358592783333	0
ONT	ERR5067715	124169	1	1	0	1	0.04625139	0.2051948	1586.3760492258302	0.0005769634204738471
ONT	ERR5068562	41141	1	1	0	1	0.06512652	0.1722365	518.4466107079558	0.001811454983185975
ONT	ERR5069223	78312	0	NA	NA	NA	0.04678115	NA	1005.6621743637762	0
ONT	ERR5069491	39561	0	NA	NA	NA	0.04186301	NA	502.83081965020233	0
ONT	ERR5070627	177973	1	1	0	1	0.04169966	0.2577566	2286.131257733338	0.0004565343595689573
ONT	ERR5071380	78251	1	1	0	1	0.04525121	0.3	1001.1668060060863	0.0003768966049033948
ONT	ERR5071437	310859	10	9	0	9	0.05150551	0.2204373	3903.0148814500217	0.0024501932281853884
ONT	ERR5071932	35347	1	1	0	1	0.06746221	0.2427536	448.91489148245995	0.008530115055312542
ONT	ERR5072550	90580	1	1	0	1	0.04444032	0.1983914	1156.7890512657593	0.000531643659404062
ONT	ERR5072866	41609	0	NA	NA	NA	0.06448652	NA	528.9723439119821	0
ONT	ERR5073122	198351	4	4	0	4	0.04110332	0.1955504	2547.3121760358495	0.0010278487623948537
ONT	ERR5073188	37737	0	NA	NA	NA	0.05594338	NA	479.98264388188477	0
ONT	ERR5073400	74463	0	NA	NA	NA	0.04645034	NA	952.8554660067551	0
ONT	ERR5074542	180204	3	3	0	3	0.04678737	0.2126654	2304.35478045681	0.0011253907746906107
ONT	ERR5074575	115122	2	2	0	2	0.06130374	0.2190476	1465.63043841755	0.005088804194978356
ONT	ERR5074966	65389	1	1	0	1	0.04646664	0.2808219	833.8785071731933	0.002359582255108709
ONT	ERR5075190	37623	0	NA	NA	NA	0.04293404	NA	476.1929572283717	0
ONT	ERR5075638	38422	0	NA	NA	NA	0.04595692	NA	493.4123332107146	0
ONT	ERR5076495	46038	0	NA	NA	NA	0.04875293	NA	591.1995117546735	0
ONT	ERR5077603	87032	1	1	0	1	0.04644387	0.2309645	1116.2352606761863	0.0006354787655189596
ONT	ERR5078970	127446	2	2	0	2	0.04848552	0.2208835	1637.2256629769588	0.0013668136818009856
ONT	ERR5080245	254203	2	2	0	2	0.05006415	0.2003231	3230.643614353075	0.0005471127440397786
ONT	ERR5080435	54318	4	4	0	4	0.06582723	0.2256228	690.6532789352239	0.011156428809862902
ONT	ERR5080477	224167	0	NA	NA	NA	0.04295018	NA	2989.3681570410995	0
ONT	ERR5081522	950327	10	10	1	9	0.0467669	0.2170886	12160.98749289369	0.0008484791400061364
ONT	ERR5082166	50652	2	2	0	2	0.06597227	0.2363636	645.8293482259305	0.005453128536232496
ONT	ERR5082434	133881	1	1	0	1	0.04508631	0.2783251	1711.7581179145905	0.0023209153650967347
ONT	ERR5088238	558186	5	5	0	5	0.04270143	0.2106649	7177.517406280306	0.0006164765848985165
ONT	ERR5089514	55018	1	1	0	1	0.04775295	0.07462686	693.9895328227936	0.0003171979088083829
ONT	ERR5089813	172543	1	1	0	1	0.0633499	0.2366197	2201.4154767080227	0.0005124493099906589
ONT	ERR5090134	21889	0	NA	NA	NA	0.05416139	NA	280.4872755241949	0
ONT	ERR5090343	119740	4	4	0	4	0.05073368	0.2325581	1529.8743938735245	0.0018773839778663814
ONT	ERR5090371	38639	2	2	0	2	0.04843549	0.0212766	483.1975387084908	0.000732958545636205
ONT	ERR5090418	189272	1	1	0	1	0.05011247	0.03947368	2419.235461324951	4.885355468852606e-05
ONT	ERR5090820	58585	1	1	0	1	0.06019716	0.2295514	745.6147878139317	0.0015281940637256158
ONT	ERR5092040	16706	0	NA	NA	NA	0.05203607	NA	214.48342975621176	0
ONT	ERR5092186	49003	0	NA	NA	NA	0.06008813	NA	624.5089790322041	0
ONT	ERR5092945	79180	0	NA	NA	NA	0.04709308	NA	1010.7608601143698	0
ONT	ERR5092948	267523	2	2	0	2	0.04468223	0.2323097	3435.1071798816174	0.0007821676802736061
ONT	ERR5093010	102073	3	3	0	3	0.04852306	0.1900621	1299.0426044209612	0.0015725297760488446
ONT	ERR5093125	148294	2	2	0	2	0.05673	0.2391304	1891.0378222920776	0.001085574023458554
ONT	ERR5093545	25892	1	1	0	1	0.05807902	0.2570621	329.65615490084605	0.0010001703073241894
ONT	ERR5217273	203168	3	3	0	3	0.04922133	0.1830808	2600.2973949102097	0.0008287580820363768
ONT	ERR5217510	50531	0	NA	NA	NA	0.05590134	NA	648.0383239139885	0
ONT	ERR5217832	607409	9	9	0	9	0.06014293	0.2211772	7760.272882319499	0.0012359021801030456
ONT	ERR5218016	368740	3	3	0	3	0.04594584	0.2116788	4730.466642142929	0.0006445561712987541
ONT	ERR5219022	119886	0	NA	NA	NA	0.04729954	NA	1530.3407350433067	0
ONT	ERR5219460	221939	1	1	0	1	0.05179508	0.2717391	2851.610039126509	0.0002347511010822516
ONT	ERR5220116	231493	5	5	0	5	0.05294746	0.2260311	2949.7210313346486	0.001564037404776173
ONT	ERR5220289	140073	0	NA	NA	NA	0.04980424	NA	1801.7546065612146	0
ONT	ERR5220400	70597	1	1	0	1	0.0525322	0.2180685	897.3410025749924	0.0002591174131014624
ONT	ERR5221212	95770	0	NA	NA	NA	0.04535071	NA	1284.9430826338494	0
ONT	ERR5221226	54846	5	5	0	5	0.04776063	0.1069042	694.2543891917198	0.002422328374932284
ONT	ERR5221521	52372	1	1	0	1	0.05555522	0.2144703	672.2225529211116	0.002220607885416717
ONT	ERR5221567	42459	0	NA	NA	NA	0.06194138	NA	538.9797679162626	0
ONT	ERR5221603	114957	4	4	0	4	0.05872072	0.2044908	1456.5050329398389	0.0026761183605765286
ONT	ERR5221836	130436	1	1	0	1	0.0502938	0.2572944	1743.8279771260409	0.006971919838175574
ONT	ERR5222198	124471	4	4	0	4	0.05311425	0.2477755	1588.3083637093268	0.0024388884665791245
ONT	ERR5222228	79397	0	NA	NA	NA	0.05025155	NA	1013.5143965488412	0
ONT	ERR5222912	131123	0	NA	NA	NA	0.03889337	NA	1762.5393438785406	0
ONT	ERR5222918	21254	0	NA	NA	NA	0.05055231	NA	272.84610239775276	0
ONT	ERR5223084	143344	1	1	0	1	0.0534812	0.1160714	1826.5430893221417	0.00017597547421620074
ONT	ERR5223171	45661	0	NA	NA	NA	0.05076213	NA	581.5303815670668	0
ONT	ERR5223225	101462	1	1	0	1	0.04699828	0.2518703	1355.116978229609	0.00023566460315690359
ONT	ERR5223395	460473	3	3	0	3	0.0477636	0.2136602	5899.337859077685	0.0006463768551671087
ONT	ERR5223608	359507	3	2	0	2	0.04529726	0.1922006	4636.037521318931	0.0005644975845177385
ONT	ERR5223969	63938	1	1	0	1	0.05074129	0.2833788	821.8159047587199	0.000933463384136025
ONT	ERR5224068	39007	0	NA	NA	NA	0.04933528	NA	500.12493729726117	0
ONT	ERR5224546	217377	4	4	0	4	0.05843994	0.2466368	2757.7081229308096	0.0015582492849515834
ONT	ERR5224653	57700	0	NA	NA	NA	0.0453796	NA	734.9688660000669	0
ONT	ERR5224846	203795	4	3	0	3	0.05880611	0.2227772	2584.815302812427	0.0017412597330157765
ONT	ERR5224936	34389	1	1	0	1	0.04958881	0.125	440.0203324081196	0.0009073727796201231
ONT	ERR5225330	64108	0	NA	NA	NA	0.0599766	NA	814.586262247935	0
ONT	ERR5225426	101617	1	1	0	1	0.04889082	0.2277228	1354.8988061398522	0.0043445895966990255
ONT	ERR5225450	39107	0	NA	NA	NA	0.0488864	NA	497.87880814633985	0
ONT	ERR5226023	32828	0	NA	NA	NA	0.05079946	NA	413.96899976590976	0
ONT	ERR5227037	293926	3	2	0	2	0.05071655	0.1893645	3752.010400294285	0.0003946309384111133
ONT	ERR5227429	35180	0	NA	NA	NA	0.04830197	NA	450.63883222419156	0
ONT	ERR5227459	73610	0	NA	NA	NA	0.05021012	NA	940.4833963147511	0
ONT	ERR5227933	112002	1	1	0	1	0.04958882	0.2333333	1441.5324549376317	0.000795337224342533
ONT	ERR5228269	161600	3	2	0	2	0.04730019	0.2265943	2068.5292111159415	0.0012861458073603952
ONT	ERR5228578	428161	0	NA	NA	NA	0.04502726	NA	5526.072066347858	0
ONT	ERR5229048	38794	1	1	0	1	0.04701119	0.2356902	499.46252884325986	0.0019594668473796933
ONT	ERR5229242	30341	0	NA	NA	NA	0.0529997	NA	386.1804166806006	0
ONT	ERR5229540	89402	1	0	0	0	0.0497723	0.0	1148.6597665786041	0.0
ONT	ERR5229677	110084	2	2	0	2	0.05003008	0.2510638	1411.6175968966324	0.0011793047663150483
ONT	ERR5229841	30807	0	NA	NA	NA	0.05261531	NA	395.8524228338294	0
ONT	ERR5230383	312286	1	1	0	1	0.04327256	0.184	4022.143764839648	0.00032670856400109365
ONT	ERR5230554	42193	1	0	0	0	0.05443966	0.0	534.4503561515567	0.0
ONT	ERR5230602	145667	1	1	0	1	0.05359	0.2477341	1858.4319633481591	0.0002469165884781623
ONT	ERR5230694	81526	0	NA	NA	NA	0.05495945	NA	1087.5975320201987	0
ONT	ERR5286134	152787	1	1	0	1	0.04835156	0.1548387	1941.8072768618533	0.00028733435535289895
ONT	ERR5287163	32465	1	1	0	1	0.04958033	0.1756757	413.53432765943217	0.0015755452731620859
ONT	ERR5287190	132352	0	NA	NA	NA	0.04692928	NA	1763.80202655252	0
ONT	ERR5288741	108795	2	2	0	2	0.04851928	0.2602564	1389.0737384208942	0.00148453557952408
ONT	ERR5288776	112950	1	1	0	1	0.04665007	0.2519685	1441.6611376784938	0.000780251783854193
ONT	ERR5288890	64484	0	NA	NA	NA	0.05500812	NA	827.3746112430191	0
ONT	ERR5290622	31840	1	1	0	1	0.05155732	0.2647815	406.53088318897767	0.0028200102804270643
ONT	ERR5291148	162839	2	2	0	2	0.05462061	0.254902	2088.7373842089423	0.0010830079785993907
ONT	ERR5297343	45239	0	NA	NA	NA	0.05646784	NA	579.6834765742568	0
ONT	ERR5297404	65506	1	1	0	1	0.0550815	0.3305785	835.6254556399024	0.0007485739389168093
ONT	ERR5297508	37409	0	NA	NA	NA	0.04865602	NA	478.3351837608267	0
ONT	ERR5299146	344998	5	5	0	5	0.05033516	0.2021978	4425.89452563288	0.001254224659607309
ONT	ERR5299964	77334	2	1	0	1	0.04680043	0.2515337	986.1112931812862	0.0004425818084661478
ONT	ERR5300248	29608	0	NA	NA	NA	0.06375606	NA	375.9596361569073	0
ONT	ERR5300500	125314	3	3	0	3	0.05327066	0.2105263	1582.6713373240143	0.0011711632105808167
ONT	ERR5300579	302678	2	2	0	2	0.05420904	0.2816501	3844.3131458382104	0.0002729749103942622
ONT	ERR5301015	27161	0	NA	NA	NA	0.04951354	NA	346.17232384710564	0
ONT	ERR5302356	62669	0	NA	NA	NA	0.0457835	NA	834.2177707922282	0
ONT	ERR5629906	84735	2	2	0	2	0.06583922	0.185241	1082.5043641106245	0.0017896655773666677
ONT	ERR5666373	339160	4	4	0	4	0.05064675	0.1820418	4322.185432899709	0.0003154025035813765
Illumina	ERR4082789	452612	42	42	35	7	0.001550054	0.04563894	3751.592081062101	0.0030483120277614768
Illumina	ERR4207356	30484	146	114	0	114	0.006959426	0.09781265	149.6707353777213	0.3288174723643026
Illumina	ERR4239732	11142646	3746	2772	577	2195	0.001548173	0.02208481	36814.87630003678	0.022598065960234413
Illumina	ERR4242166	494820	128	126	60	66	0.002049446	0.08166952	4091.925893723038	0.007059555929710713
Illumina	ERR4247022	1659156	3644	3456	668	2788	0.005784806	0.0764087	7836.677657760091	0.1296769883305406
Illumina	ERR4306114	980428	8226	8050	6684	1366	0.002017461	0.02376003	4108.4465438250345	0.3199817436684031
Illumina	ERR4307291	659254	1232	1187	774	413	0.002032294	0.06439442	3158.014413269572	0.07638330429482341
Illumina	ERR4308144	773588	2784	2754	2224	530	0.001954302	0.03913593	3620.67438049694	0.13879143844263037
Illumina	ERR4308189	529716	1924	1892	1409	483	0.002287005	0.04474345	2491.561749657225	0.1457261652412013
Illumina	ERR4363978	897378	7090	7019	5516	1503	0.004565787	0.02571001	3668.6378289803697	0.30772270474276325
Illumina	ERR4365671	678864	2528	2382	1720	662	0.002564054	0.043648	3187.815770992877	0.13078805125934143
Illumina	ERR4421403	536196	1528	1498	1175	323	0.001976453	0.03859714	2551.605022907401	0.10312223801693592
Illumina	ERR4424148	5159806	786	457	12	445	0.002603495	0.117315	36234.10383573554	0.01001419808833957
Illumina	ERR4424500	2302262	888	747	25	722	0.004246172	0.1204358	16151.392335217202	0.029392915215088498
Illumina	ERR4424534	2574280	992	844	2	842	0.005141395	0.1220334	18058.988563020434	0.03088270330922757
Illumina	ERR4424562	2028248	762	626	12	614	0.004249059	0.1208957	14237.56572919105	0.02575610672622748
Illumina	ERR4424876	996148	154	141	18	123	0.004734859	0.1222711	6993.67528341638	0.052963150775619694
Illumina	ERR4438688	7004388	940	829	27	802	0.003129763	0.1200326	49197.11373440792	0.011044618977111556
Illumina	ERR4439308	934522	3204	2987	2184	803	0.002361135	0.04015787	4409.758686419423	0.12403485397297069
Illumina	ERR4439773	70756	8	8	4	4	0.01033149	0.09756097	569.7616961508878	0.003520599222095746
Illumina	ERR4440082	73532	20	20	6	14	0.006659594	0.02133581	591.2828813162558	0.003991378396208348
Illumina	ERR4440332	1407384	1672	1637	1258	379	0.001160751	0.01669724	6486.714175835201	0.04531670422684477
Illumina	ERR4440440	1244880	360	356	54	302	0.0007331082	0.01520165	7983.641674748353	0.016121722145052725
Illumina	ERR4458991	2291712	488	451	143	308	0.002242955	0.1098378	16116.169715413169	0.0254040361901211
Illumina	ERR4462424	2034174	210	173	103	70	0.002041386	0.09665383	14298.681637293917	0.02474298287787838
Illumina	ERR4495319	70682	2	2	0	2	0.001560026	0.1243094	586.4661405210179	0.0018755431514521743
Illumina	ERR4581560	6008224	2802	2617	3	2614	0.007588623	0.1207949	42082.9334180517	0.038012102463133766
Illumina	ERR4584165	3483566	466	439	3	436	0.003073183	0.1238289	24454.889810386918	0.06690489975742628
Illumina	ERR4584204	4070244	1006	939	2	937	0.003393905	0.1235653	28591.42042604421	0.021385551866648922
Illumina	ERR4584762	2149392	390	346	3	343	0.00595272	0.12569	15050.318764003612	0.01537513296103398
Illumina	ERR4584862	6329358	966	877	8	869	0.003628189	0.1212575	44414.25378724543	0.012563604299661421
Illumina	ERR4597153	1308232	372	350	4	346	0.004608691	0.1220938	9188.026452195432	0.027886502254371143
Illumina	ERR4597699	177182	104	100	14	86	0.007932793	0.1208736	1243.778951944621	0.03544596809478287
Illumina	ERR4598573	640360	262	246	138	108	0.003781662	0.1035748	4482.205731866368	0.017087948641080437
Illumina	ERR4599007	2530240	1004	878	16	862	0.005672249	0.1231318	17743.68401163763	0.0506352363303526
Illumina	ERR4600080	1066224	272	237	5	232	0.003385537	0.1189222	7489.976223121426	0.02053865950367094
Illumina	ERR4615983	399470	368	336	188	148	0.005113135	0.1010378	2799.8640270207	0.054646181031804644
Illumina	ERR4632706	10630254	2030	1670	24	1646	0.00363359	0.118939	74612.14339698358	0.014882475678082978
Illumina	ERR4632970	5884330	3948	3571	8	3563	0.004836862	0.1241861	41333.08865331238	0.05969107281746052
Illumina	ERR4633559	3834002	458	421	6	415	0.003006814	0.1215391	26937.130722669965	0.0111044313711619
Illumina	ERR4637746	5936974	936	878	1	877	0.003876653	0.1235947	41700.68976356887	0.014214047312897679
Illumina	ERR4639557	2874406	998	841	7	834	0.004797883	0.1214109	20182.955455974316	0.02822430465455053
Illumina	ERR4642933	5663302	3748	3135	0	3135	0.00560332	0.1254366	39730.48256027823	0.048908536512145204
Illumina	ERR4650885	5615524	2824	2503	4	2499	0.004902991	0.1221838	39246.109286693645	0.041936611674898504
Illumina	ERR4681891	1430298	144	140	1	139	0.002977367	0.1187467	10045.240210012373	0.009675559248508303
Illumina	ERR4687676	207332	76	66	36	30	0.005479884	0.1004942	1455.4276828411864	0.018174307881146826
Illumina	ERR4692690	5970514	7710	6893	158	6735	0.002524356	0.06224963	28163.338929204427	0.06921866485254358
Illumina	ERR4699025	2890090	494	424	92	332	0.003635936	0.1123218	20299.98465036953	0.013164878997913512
Illumina	ERR4699105	3346074	638	587	142	445	0.004771277	0.1135345	23471.539544527306	0.01357676135993309
Illumina	ERR4699507	2902160	1538	1276	633	643	0.005592412	0.07598754	20340.743604320636	0.017837955972477244
Illumina	ERR4758868	1040410	4726	4673	3927	746	0.001983341	0.0274591	4829.351235661974	0.16513224785436645
Illumina	ERR4759912	5399978	2830	2548	54	2494	0.002132831	0.03455871	17799.48794435341	0.08152870248191156
Illumina	ERR4763894	3904318	850	771	336	435	0.003409724	0.1019674	27370.644416948133	0.011303183457805671
Illumina	ERR4764414	358008	854	622	584	38	0.003715348	0.03709348	2507.6441494164465	0.04049286886580146
Illumina	ERR4789371	2828726	424	389	61	328	0.004644934	0.1143843	19827.839180015384	0.011346155644728427
Illumina	ERR4802534	1253038	1348	1015	955	60	0.001982124	0.0356674	8801.286593318397	0.01782533830189044
Illumina	ERR4803011	3896822	336	310	96	214	0.002600997	0.112579	27363.773634752368	0.005646802921384548
Illumina	ERR4803241	3441470	1330	1226	642	584	0.003331552	0.1050261	24113.011403538105	0.01854302221714682
Illumina	ERR4824587	2013252	1386	1096	796	300	0.003870436	0.08654091	14088.475069391032	0.03957700118747789
Illumina	ERR4826144	3493338	1162	1042	49	993	0.003260936	0.1213504	24522.901213925023	0.029360496989360968
Illumina	ERR4848158	4472480	1024	934	38	896	0.005350938	0.1216573	31368.246296358226	0.019489837763176573
Illumina	ERR4848361	2761270	738	686	33	653	0.003602169	0.1212174	19396.153028124267	0.023304141288490236
Illumina	ERR4848551	3525484	2878	2624	60	2564	0.007591708	0.126469	24686.9362271344	0.07068078492458604
Illumina	ERR4848573	2063824	1088	998	55	943	0.00644655	0.1196805	14457.806608032639	0.04412218145219748
Illumina	ERR4849417	1934730	734	543	405	138	0.002526372	0.08237918	13575.86038190148	0.009779713309910279
Illumina	ERR4850031	3369014	1056	919	53	866	0.004411883	0.1199505	23630.84680466843	0.024417759446413626
Illumina	ERR4850094	4174332	1678	1502	90	1412	0.003482834	0.1191727	29309.120121726915	0.0329247261006096
Illumina	ERR4850144	3814052	1340	1200	84	1116	0.003880966	0.118976	26750.94676119453	0.0288801647644803
Illumina	ERR4861128	180968	938	775	688	87	0.005437814	0.05879827	1264.9126843460522	0.16758173513717856
Illumina	ERR4874964	3086808	956	857	218	639	0.003796604	0.1148078	21661.376885262347	0.020248723008915035
Illumina	ERR4875055	1903196	1878	1678	16	1662	0.00755159	0.1272765	13344.822994348393	0.08627390484790592
Illumina	ERR4875470	3859238	2018	1848	22	1826	0.004206387	0.1230289	27109.104471123297	0.04518577093971484
Illumina	ERR4875647	3743710	1972	1783	52	1731	0.004521983	0.1188847	26281.605825502458	0.045945962354275297
Illumina	ERR4876740	1412142	300	254	42	212	0.00367219	0.1201091	9919.500551784102	0.01367498679721751
Illumina	ERR4876886	3165670	1166	1064	217	847	0.004933149	0.1172495	22219.681938267062	0.028191157363399357
Illumina	ERR4877419	4069662	1414	1248	50	1198	0.005334493	0.1209261	28581.89506069625	0.032967150527912374
Illumina	ERR4890837	848126	8064	7937	6420	1517	0.002635007	0.01955298	3700.699227502257	0.30561067605811
Illumina	ERR4891009	319942	140	140	8	132	0.001275104	0.01924638	1484.9767581847975	0.027795089529483
Illumina	ERR4905795	3258292	1088	1015	27	988	0.005568018	0.1216174	22849.805972644885	0.031612885542727696
Illumina	ERR4905990	3263354	1012	946	15	931	0.005556129	0.1221152	22905.078687757083	0.029443814959149394
Illumina	ERR4907006	3240538	288	268	6	262	0.003057241	0.1175366	22781.193157877136	0.007829062435810849
Illumina	ERR4908122	4147766	324	295	36	259	0.003002163	0.1156852	29158.702471323948	0.0066508429224844
Illumina	ERR4908230	4121764	1194	825	4	821	0.003687566	0.1144787	28958.034545028928	0.01993426991500284
Illumina	ERR4908242	437684	216	146	50	96	0.002280328	0.1029012	3079.8362371668395	0.025374142895781254
Illumina	ERR4908652	3080548	746	591	12	579	0.004665324	0.1208374	21633.09199745845	0.019902077942474533
Illumina	ERR4921700	4458962	1556	1392	133	1259	0.00465492	0.1188698	31275.522355616493	0.03289331832759094
Illumina	ERR4973608	298354	29024	18398	18334	64	0.003287748	0.003299335	1884.3693274922248	0.5794182514402835
Illumina	ERR4973644	4099138	1860	1642	59	1583	0.003895349	0.1189281	28780.244156104738	0.038088042010599184
Illumina	ERR4988516	4165686	700	638	34	604	0.003199053	0.1207673	29273.56011102565	0.01646608416547762
Illumina	ERR4988617	4980356	970	875	35	840	0.003418821	0.119707	34990.54914222653	0.017010323718939294
Illumina	ERR4988762	4099030	896	823	14	809	0.003574877	0.1234624	28773.132628833227	0.020009141795939513
Illumina	ERR4989519	4775090	812	705	26	679	0.003371459	0.1192401	33536.19349229174	0.01571668814291955
Illumina	ERR4989524	4661704	856	723	46	677	0.002704727	0.1165784	32749.164933284286	0.014406419839971162
Illumina	ERR4989607	4453194	902	772	30	742	0.003497271	0.1202387	31278.60498946594	0.017872593436993732
Illumina	ERR4990107	708440	314	225	134	91	0.003403502	0.1020662	4975.519579975254	0.02331706360067554
Illumina	ERR4990663	3282686	410	364	28	336	0.002608154	0.1161891	23048.683643781562	0.010563082427342075
Illumina	ERR4990819	3251916	502	454	12	442	0.00259949	0.1196124	22815.919071665052	0.012916763386370213
Illumina	ERR5006660	1560798	1028	800	612	188	0.003180147	0.08152544	10944.28906798649	0.019251313700623326
Illumina	ERR5006931	2800068	296	252	6	246	0.002273278	0.11905	19696.812995351636	0.007825703126532937
Illumina	ERR5007223	1675980	460	344	71	273	0.004247359	0.116968	11771.194997157476	0.01651372842393954
Illumina	ERR5007735	971988	232	166	50	116	0.002628944	0.112578	6834.598568705481	0.01686610268458171
Illumina	ERR5007759	3900540	384	330	4	326	0.002722566	0.1227212	27420.914189211784	0.008506319109553852
Illumina	ERR5020645	5488480	680	579	89	490	0.004570553	0.1176649	38509.38113232786	0.008860797379275621
Illumina	ERR5025059	5176784	548	509	34	475	0.00424835	0.1193922	36340.3034478146	0.009501934232440336
Illumina	ERR5025568	1626518	1068	501	18	483	0.004452269	0.1249362	11425.604588168411	0.03797228867789846
Illumina	ERR5025595	4534508	2900	1297	94	1203	0.005475785	0.1251889	31784.821155068053	0.027608186851048894
Illumina	ERR5026286	3314968	312	286	18	268	0.002870034	0.120349	23296.2571313915	0.007580399988118835
Illumina	ERR5032025	2694922	222	196	50	146	0.002471671	0.1153032	18937.643079289704	0.0048497604859308015
Illumina	ERR5037124	6493388	936	839	90	749	0.004714695	0.1157284	45545.694077517306	0.009553103933058521
Illumina	ERR5037882	3216794	652	566	53	513	0.003138701	0.1206043	22598.103400996555	0.014847784901279934
Illumina	ERR5039977	853764	190	152	56	96	0.002619792	0.1186162	6002.562585693743	0.013790384375899934
Illumina	ERR5040187	3581492	752	500	25	475	0.002978702	0.1221954	25176.857740026084	0.014165727256851177
Illumina	ERR5040557	405216	562	480	474	6	0.002062461	0.01230506	2844.465170718657	0.0670799569075938
Illumina	ERR5042206	2827758	260	228	8	220	0.003354649	0.1167399	19883.443868508177	0.011360289615222422
Illumina	ERR5042526	552738	162	100	50	50	0.002391061	0.1034209	3889.5804099923084	0.02374068155886312
Illumina	ERR5042820	4228218	552	379	12	367	0.003665303	0.1223389	29698.725913787915	0.008907185473243477
Illumina	ERR5053300	3545540	588	485	50	435	0.003633728	0.1166387	24906.005283750794	0.013799402514075437
Illumina	ERR5053425	452934	1774	1478	1414	64	0.002771833	0.0240573	3172.071832257633	0.15111666617673197
Illumina	ERR5053524	5084928	816	697	230	467	0.004252071	0.1063155	35615.14801190516	0.009432372745124422
Illumina	ERR5054186	195306	58	26	14	12	0.002453688	0.1119171	1374.5838879042237	0.016580607914167614
Illumina	ERR5054985	2814780	182	154	22	132	0.003029149	0.1171391	19776.223723372237	0.005303919571137483
Illumina	ERR5055031	2770290	286	165	13	152	0.002940745	0.1182048	19456.029896665885	0.004940039666194539
Illumina	ERR5055335	4705238	502	334	17	317	0.003604613	0.1217368	33059.19800688894	0.008031307532524734
Illumina	ERR5057038	3218846	470	434	32	402	0.003294291	0.1233001	22599.401732267666	0.013723575066403067
Illumina	ERR5057825	1632208	380	261	121	140	0.00216174	0.1065599	11467.296659198073	0.014166564525008701
Illumina	ERR5058034	3522434	538	481	36	445	0.006164134	0.1184905	24697.10911948634	0.013279597455666335
Illumina	ERR5058614	1373584	170	96	22	74	0.002529792	0.1179487	9664.793432097114	0.014242305943988976
Illumina	ERR5058832	4734736	418	386	24	362	0.002886895	0.1219732	33289.32658930542	0.0069015856975668905
Illumina	ERR5059083	2952984	494	424	164	260	0.002191319	0.1070649	20746.06711701167	0.008643771719210077
Illumina	ERR5060383	213124	26	24	1	23	0.003028328	0.04002426	1626.042504096579	0.003489354296027693
Illumina	ERR5060736	94410	6	6	0	6	0.003705845	0.05451448	713.3021435976324	0.0011915839208629184
Illumina	ERR5062179	7207026	524	492	9	483	0.002969015	0.0436534	55979.872052971274	0.002434479368734933
Illumina	ERR5064345	694816	1848	1804	1145	659	0.002676458	0.04519446	3080.6045881684113	0.11214044015136237
Illumina	ERR5065179	3964330	5304	5037	128	4909	0.002277294	0.06191604	17961.73407350433	0.08382545077109763
Illumina	ERR5066100	332854	124	70	10	60	0.003566743	0.1273793	2335.3741096211083	0.015387591545097237
Illumina	ERR5066465	759980	4402	4062	991	3071	0.006541251	0.09032901	3493.595558974016	0.4032074479365598
Illumina	ERR5066768	4218394	622	564	48	516	0.003571006	0.1156676	29630.809149583652	0.01290465962855846
Illumina	ERR5066907	3881690	808	766	102	664	0.003181433	0.1161418	27253.28348326255	0.017313127865648904
Illumina	ERR5068267	1229906	10182	9109	3092	6017	0.005522758	0.07522268	5290.182021870715	0.5382500390054824
Illumina	ERR5068395	1072150	3776	3567	1954	1613	0.003745879	0.06069636	4686.182623817008	0.18022914017826303
Illumina	ERR5068606	1065970	24796	24616	22190	2426	0.002294843	0.01031809	2491.4055780356484	1.1415106403414799
Illumina	ERR5069632	4842512	4026	1574	83	1491	0.002239767	0.02870799	16036.954987793866	0.04517294423631349
Illumina	ERR5069846	644906	1162	1053	501	552	0.002996704	0.06471182	2984.954720262181	0.09722905981586721
Illumina	ERR5071993	665342	2182	2009	1018	991	0.004445363	0.06578523	3033.994582483363	0.14878477209000762
Illumina	ERR5073858	776840	5234	4743	3376	1367	0.00503898	0.04467069	3496.4799852857573	0.2551147586492834
Illumina	ERR5074248	554182	164	164	96	68	0.002223748	0.01949625	2689.911781426613	0.01083419342589644
Illumina	ERR5075073	844342	48	41	1	40	0.003709849	0.03928811	6473.413436778918	0.0015363648787349265
Illumina	ERR5076800	637428	2282	2147	1313	834	0.00297046	0.05056264	2849.89639835468	0.17426836055007874
Illumina	ERR5080380	1187588	2064	2057	1676	381	0.000976152	0.01412316	5337.043841755008	0.06377753012535413
Illumina	ERR5080863	55750	6	6	0	6	0.002879079	0.08742005	431.29241213256194	0.0014884007901421188
Illumina	ERR5081052	695172	14908	14590	13171	1419	0.001895062	0.009283688	1632.902350934689	0.9839646464387308
Illumina	ERR5081464	1168992	4414	4273	2458	1815	0.00369195	0.05432799	5117.020432732502	0.17324011445832002
Illumina	ERR5081806	1331408	10234	9320	3318	6002	0.005241395	0.07748388	5736.6781593820015	0.5334110439383017
Illumina	ERR5082074	1414038	33476	31554	27869	3685	0.002559956	0.01145785	3313.4223990903924	1.2202655508370104
Illumina	ERR5088665	972972	3630	3416	1867	1549	0.003842905	0.06182819	4450.576263251179	0.18132692592266794
Illumina	ERR5088866	4960860	6076	5923	105	5818	0.00271392	0.05649388	23120.957663110723	0.09783487384155967
Illumina	ERR5089977	1072450	9456	8628	5450	3178	0.003996044	0.03795274	4501.878908470722	0.3616543125206876
Illumina	ERR5090039	895056	9136	8282	6334	1948	0.003777586	0.02693363	3899.1223288633246	0.31074645625885206
Illumina	ERR5090526	2845946	3038	2935	46	2889	0.002450342	0.05940332	13123.4615590409	0.09057460499136698
Illumina	ERR5090944	1788968	5664	5239	3144	2095	0.003005506	0.04975597	8084.515466675584	0.13485787150504983
Illumina	ERR5092046	920880	3978	3595	2387	1208	0.002974007	0.04096661	4184.451693809986	0.18851816123687912
Illumina	ERR5092350	621450	11808	11629	9882	1747	0.001984133	0.01099954	1467.2178376751497	0.9106187004828319
Illumina	ERR5092467	688068	4350	3788	2884	904	0.003171939	0.02738637	3008.246129150921	0.2506119826698259
Illumina	ERR5092842	2850146	1478	1356	50	1306	0.001766364	0.02204569	9326.571748653982	0.03408062936686555
Illumina	ERR5093074	846786	2644	2443	1524	919	0.002920135	0.05672813	3878.159616092031	0.1405172275360959
Illumina	ERR5093644	10160932	860	778	11	767	0.002692861	0.04328376	78741.07728321574	0.0026880305975470527
Illumina	ERR5093923	1064982	6428	6193	5225	968	0.002611164	0.01782594	4623.535431227636	0.20794872411375417
Illumina	ERR5094335	287598	1534	1274	1002	272	0.003064615	0.03417789	1265.6506370598267	0.3144193399977408
Illumina	ERR5094529	3265966	3970	3817	61	3756	0.002872278	0.06070762	15484.941845299803	0.07939460844173794
Illumina	ERR5100830	4993808	664	625	8	617	0.005050172	0.1204948	35000.6993612681	0.011799752170212329
Illumina	ERR5174614	2419902	604	530	126	404	0.002553227	0.1143002	17005.33441460723	0.017983482588246193
Illumina	ERR5174695	4473346	470	411	41	370	0.004312069	0.1136772	31408.637661773068	0.008081704350291036
Illumina	ERR5176659	2587630	402	352	36	316	0.004019154	0.1218901	18149.284820920977	0.011664357517737452
Illumina	ERR5177088	3386064	516	487	158	329	0.002563093	0.1121704	23794.467478179446	0.018241957783585408
Illumina	ERR5177118	2910402	354	321	58	263	0.002748346	0.1179636	20444.507106310404	0.010597344386512669
Illumina	ERR5177329	3817494	558	519	30	489	0.002798163	0.1199402	26824.51346018794	0.011855075176943519
Illumina	ERR5177375	3179294	492	448	120	328	0.002426873	0.1115844	22346.007123031133	0.013096784107907298
Illumina	ERR5178163	4505502	1528	1403	56	1347	0.005535919	0.1234648	31618.84048423235	0.04121891503228567
Illumina	ERR5178922	177802	956	753	725	28	0.003775606	0.02350774	1243.4012640872154	0.09855956348349493
Illumina	ERR5179778	1981376	504	448	8	440	0.004769948	0.1221597	13922.817543390296	0.024512703301215962
Illumina	ERR5179845	1172690	164	133	14	119	0.002827187	0.11621	8245.261445339933	0.00781637127839599
Illumina	ERR5180770	2571928	432	370	51	319	0.003247934	0.1185731	18072.514195900076	0.013309670616171294
Illumina	ERR5181367	2498154	202	175	32	143	0.002158684	0.1179748	17561.12206133164	0.006916848552986478
Illumina	ERR5183238	2879236	450	382	194	188	0.004996451	0.1060625	20190.856001070126	0.006952678699839958
Illumina	ERR5183276	1257526	1242	1026	934	92	0.002556127	0.04129527	8817.653947764438	0.017146482498494917
Illumina	ERR5184006	3160408	522	364	164	200	0.002704177	0.1105483	22199.577968765676	0.006803653887421149
Illumina	ERR5184082	417762	1072	798	770	28	0.002410432	0.02060126	2929.7600575193123	0.04861718825964923
Illumina	ERR5184141	1817410	556	413	260	153	0.002979815	0.09669123	12754.887235394443	0.011899526348149484
Illumina	ERR5185164	1045980	434	353	198	155	0.005022728	0.1039357	7340.024947329699	0.017017573640924863
Illumina	ERR5189834	3488278	430	390	24	366	0.003578428	0.1194282	24480.845801424606	0.009763368995740394
Illumina	ERR5189982	3779848	612	556	76	480	0.002877955	0.1167871	26540.27923619704	0.012835397068869886
Illumina	ERR5190704	3596688	594	432	20	412	0.004096818	0.1203974	25244.657024378826	0.01167608529352978
Illumina	ERR5191261	3807816	844	677	16	661	0.003907617	0.1203324	26734.65732535197	0.016761245598353642
Illumina	ERR5196388	3611278	270	256	78	178	0.003665158	0.1111385	25385.477209644516	0.005589383103238194
Illumina	ERR5197524	1951244	724	650	362	288	0.003476896	0.1036056	13692.763936728756	0.018035521837863625
Illumina	ERR5197819	5510914	882	821	31	790	0.004872473	0.1234235	38672.4701534963	0.014276767941034565
Illumina	ERR5207814	1067110	580	485	292	193	0.004093811	0.09798169	7494.102397752734	0.022310214796906615
Illumina	ERR5216182	4404938	558	524	16	508	0.00423471	0.1201581	30937.34504899174	0.011276414549546554
Illumina	ERR5217104	1040504	2428	2330	1283	1047	0.003050109	0.05400319	4721.272347256128	0.10268575291275411
Illumina	ERR5220552	899334	64	60	1	59	0.002920725	0.05726055	6943.765207504263	0.006722828568541269
Illumina	ERR5221722	591296	504	504	110	394	0.003281105	0.02264733	2787.3635755609803	0.04411849388184473
Illumina	ERR5222233	1041014	2130	1902	819	1083	0.003084435	0.07032244	4733.2791358726545	0.12443258364011363
Illumina	ERR5225149	1229426	5504	5292	3841	1451	0.002338281	0.0322804	5281.26642811758	0.1749641115211379
Illumina	ERR5225255	2202074	70254	69104	55648	13456	0.00250142	0.0179987	4899.813496973547	1.7829336205108228
Illumina	ERR5225742	1382796	44178	42715	34026	8689	0.002592923	0.02053958	3077.1378457011	1.866548996544427
Illumina	ERR5226600	1244840	29120	28788	26398	2390	0.002081672	0.01074363	2871.5630204327326	1.1673884241734431
Illumina	ERR5228047	1606800	5634	5384	3548	1836	0.00253117	0.03760496	6991.854128348326	0.14970650654729115
Illumina	ERR5228558	834750	3160	2910	1758	1152	0.002833016	0.04748068	3610.5825836872555	0.16849690700454376
Illumina	ERR5230812	184742	4980	4896	4498	398	0.001411061	0.006782634	628.3370564826272	1.0730024321272877
Illumina	ERR5238100	886704	458	446	310	136	0.002845504	0.08034742	6223.507139751864	0.016119293054987948
Illumina	ERR5238171	3004066	236	225	14	211	0.002343974	0.1184995	21115.135304150084	0.006336209832870749
Illumina	ERR5246186	2169772	1112	869	161	708	0.004921339	0.1144207	15226.30896565562	0.030608101190703837
Illumina	ERR5270901	4978014	468	439	22	417	0.003022445	0.1170311	34946.77851720563	0.00796359886359032
Illumina	ERR5271449	1681084	1626	1399	708	691	0.00485302	0.1087409	11791.564826271611	0.04208101533127678
Illumina	ERR5271578	2266780	1240	1019	183	836	0.006532605	0.1171372	15913.479115807779	0.03573561995639734
Illumina	ERR5273693	3249222	394	312	156	156	0.00250521	0.1043305	22837.79376651172	0.005988815981282819
Illumina	ERR5273974	3748426	428	408	86	322	0.004117674	0.1122709	26279.610674514264	0.009038360722368287
Illumina	ERR5274632	559298	1454	1000	879	121	0.004827719	0.06038566	3910.0086613383273	0.04934334766786776
Illumina	ERR5275615	4241320	828	675	54	621	0.003314154	0.1213574	29789.885596762866	0.01490978572170125
Illumina	ERR5275616	817252	1578	1410	1280	130	0.002455086	0.04901341	5732.693408688092	0.035238647405113364
Illumina	ERR5277648	3154474	716	525	175	350	0.002844524	0.1100598	22164.85392769956	0.010415456737915935
Illumina	ERR5281972	2348268	442	340	210	130	0.00203944	0.08462045	16499.340199979935	0.006109979269784388
Illumina	ERR5285675	885252	4438	4037	3150	887	0.002282449	0.03796939	3937.1398521887436	0.1809312035763811
Illumina	ERR5285699	352888	44	43	0	43	0.003859685	0.03824969	2674.8035314182525	0.0045193205805282586
Illumina	ERR5286508	823150	56	47	3	44	0.003197526	0.04728951	6346.910945390095	0.0017482435450259987
Illumina	ERR5286564	1133234	30414	30109	24595	5514	0.002359132	0.01673706	2544.2983981540315	1.4782521791767973
Illumina	ERR5287063	203698	96	96	0	96	0.003281905	0.03661554	1392.2620807276862	0.021022999691974128
Illumina	ERR5288952	997334	2840	2754	1557	1197	0.00302009	0.05595781	4509.518710497275	0.14320336245579993
Illumina	ERR5291583	1304622	6110	5144	3577	1567	0.002729669	0.04027781	5627.1950640403975	0.1884218616556821
Illumina	ERR5292562	989588	652	573	490	83	0.002211218	0.06374528	6946.725545931847	0.01430446454182554
Illumina	ERR5297007	453028	52	46	2	44	0.003805529	0.04883859	3433.964217637026	0.0026992567966471273
Illumina	ERR5298000	12622	72	69	1	68	0.01272961	0.06371563	68.25412166003412	0.3067352148690882
Illumina	ERR5299157	1351232	172	158	3	155	0.00365028	0.04469987	10256.751262415142	0.004035708928396716
Illumina	ERR5300267	684528	3470	2761	2032	729	0.002631331	0.03576547	2955.472761930241	0.18914034592668288
Illumina	ERR5303140	118086	1006	997	922	75	0.0009266857	0.008626078	459.0242785004849	0.33635132154855735
Illumina	ERR5304328	2570548	1722	1475	1146	329	0.002515168	0.07724025	18041.595659298397	0.01619864525895277
Illumina	ERR5307759	218002	384	318	306	12	0.002336075	0.02451234	1529.805136608367	0.019744409864857673
Illumina	ERR5307777	1006252	756	618	524	94	0.00241174	0.06721241	7064.421696819717	0.014681727271258658
Illumina	ERR5308292	4982294	972	872	286	586	0.004490525	0.1141765	34926.56422432532	0.01310733161669817
Illumina	ERR5308656	2555280	522	389	42	347	0.003135881	0.1200171	17955.735177072536	0.013712985826558862
Illumina	ERR5313345	2749174	972	822	74	748	0.003145808	0.1143499	19296.152258970673	0.02564442462548035
Illumina	ERR5313351	3578250	1164	967	48	919	0.003112639	0.1131224	25119.460087616626	0.02687166267971315
Illumina	ERR5623918	4505474	1228	1078	189	889	0.00389143	0.1163747	31590.89225161355	0.017831941304638745
Illumina	ERR5650462	4095194	1494	702	114	588	0.004497561	0.1180978	28758.027488880714	0.014607775499172169
Illumina	ERR5653377	2283500	1004	832	569	263	0.003744829	0.09346391	16029.647226030833	0.01617951969562128
Illumina	ERR5656218	5564582	1736	829	180	649	0.003417253	0.1207035	39051.450757449085	0.010669067206232185
